# Predicting the alternative conformation of a known protein structure based on the distance map of AlphaFold2

**DOI:** 10.1101/2024.06.09.598121

**Authors:** Jiaxuan Li, Zefeng Zhu, Chen Song

## Abstract

With AlphaFold2 (AF2) becoming the top structural prediction tool, multiple studies have found that AF2 often favors one conformation state over others in high-precision structure predictions. Meanwhile, it has also been demonstrated that the prediction of multi-state structures from a given protein sequence is possible by subsampling multiple sequence alignment (MSA). In this work, we reveal that AF2 predictions contain information on multi-state structures even with the deepest MSA: protein distance maps extracted from AF2 often exhibit multi-peak signals in the distance probability distributions for residue pairs. By fitting and separating these multi-peak distributions of residue pairs, one can extract distinct distance information of two states, which can be incorporated into Rosetta as restraint energy functions to model large and complex conformational changes. Twenty protein systems with different types of conformational changes were selected for validation in modeling their alternative conformations. With our protocol, we successfully predicted the alternative conformations of 19 systems and achieved a template-based modeling score (TM-score) above 0.90 for the best-sampled models in nine cases. This work further expands the usage of AlphaFold2 in studying multi-state proteins.
