## Supplementary material for "Predicting the alternative conformation of a known protein structure based on the distance map of AlphaFold2": codes and demos: alt-2ECKalternative signals_rec0_msaAll_rank005.csv

	res	n_max	d0_apo	apo_peak_loc	Apo_pred	breadths
0	(3, 130)	2	17.62	1	True	[(14.6343, 21.6875), 'last']
1	(3, 132)	2	17.5	1	True	[(15.299, 21.6875), 'last']
2	(5, 56)	2	19.1	1	True	[(16.5446, 21.6875), 'last']
3	(5, 125)	2	16.35	1	True	[(14.0367, 21.6875), 'last']
4	(5, 131)	2	15.82	1	True	[(12.7902, 21.6875), 'last']
5	(5, 138)	2	16.7	1	True	[(13.9804, 21.6875), 'last']
6	(6, 56)	2	18.75	1	True	[(16.2893, 21.6875), 'last']
7	(7, 52)	2	19.58	1	True	[(18.1521, 21.6875), 'last']
8	(7, 58)	2	13.97	1	True	[(12.0976, 20.125), 'last']
9	(8, 52)	2	18.71	1	True	[(16.1066, 21.6875), 'last']
10	(8, 54)	2	19.28	1	True	[(16.3192, 21.6875), 'last']
11	(8, 55)	2	18.07	1	True	[(15.067, 21.6532), 'last']
12	(8, 56)	2	13.5	1	True	[(11.8125, 20.125), 'last']
13	(10, 49)	2	19.16	1	True	[(17.2343, 21.6875), 'last']
14	(10, 54)	2	17.14	1	True	[(14.4248, 21.6875), 'last']
15	(10, 55)	2	17.79	1	True	[(15.3273, 21.6875), 'last']
16	(10, 57)	2	17.07	1	True	[(15.4125, 20.125), 'last']
17	(10, 58)	2	15.58	1	True	[(13.5125, 20.125), 'last']
18	(11, 53)	2	18.12	1	True	[(15.014, 21.6875), 'last']
19	(11, 56)	2	16.23	1	True	[(13.7198, 20.31), 'last']
20	(11, 57)	2	19.07	1	True	[(16.0669, 21.6875), 'last']
21	(12, 53)	2	18.43	1	True	[(15.9133, 21.6875), 'last']
22	(12, 56)	2	17.94	1	True	[(14.1974, 21.6875), 'last']
23	(12, 146)	2	17.86	1	True	[(16.0163, 21.6875), 'last']
24	(13, 56)	2	16.8	1	True	[(13.6544, 21.6875), 'last']
25	(13, 57)	2	19.14	1	True	[(16.0311, 21.6875), 'last']
26	(13, 139)	2	18.77	1	True	[(16.8239, 21.6875), 'last']
27	(13, 153)	2	18.83	1	True	[(16.7658, 21.6875), 'last']
28	(14, 56)	2	17.85	1	True	[(14.1903, 21.6875), 'last']
29	(14, 141)	2	18.87	1	True	[(16.4281, 21.6875), 'last']
30	(14, 149)	2	18.07	1	True	[(15.7389, 21.6875), 'last']
31	(15, 142)	2	18.38	1	True	[(16.932, 21.6875), 'last']
32	(15, 143)	2	18.25	1	True	[(16.1953, 21.6875), 'last']
33	(15, 145)	2	17.32	1	True	[(15.9209, 21.6875), 'last']
34	(16, 140)	2	17.3	1	True	[(15.0783, 21.6875), 'last']
35	(17, 128)	2	15.53	1	True	[(12.9433, 21.6875), 'last']
36	(17, 139)	2	18.17	1	True	[(15.9019, 21.6875), 'last']
37	(17, 148)	2	15.0	1	True	[(12.8777, 21.6875), 'last']
38	(18, 135)	2	17.57	1	True	[(13.867, 21.6875), 'last']
39	(18, 139)	2	14.96	1	True	[(10.67, 21.6875), 'last']
40	(18, 140)	2	13.29	1	True	[(9.2404, 21.6875), 'last']
41	(18, 141)	2	14.91	1	True	[(12.0409, 21.6875), 'last']
42	(18, 144)	2	17.35	1	True	[(15.1616, 21.6875), 'last']
43	(18, 149)	2	14.05	1	True	[(10.9213, 21.6875), 'last']
44	(18, 150)	2	16.06	1	True	[(14.4087, 21.6875), 'last']
45	(18, 151)	2	15.87	1	True	[(13.5874, 21.6875), 'last']
46	(18, 154)	2	17.04	1	True	[(13.5252, 21.6875), 'last']
47	(18, 155)	2	18.54	1	True	[(15.524, 21.6875), 'last']
48	(19, 124)	2	17.86	1	True	[(13.8379, 21.6875), 'last']
49	(19, 126)	2	15.33	1	True	[(11.4511, 21.6875), 'last']
50	(19, 136)	2	19.5	1	True	[(15.3658, 21.6875), 'last']
51	(19, 139)	2	16.46	1	True	[(12.9308, 21.6875), 'last']
52	(19, 140)	2	15.99	1	True	[(13.0202, 21.6875), 'last']
53	(19, 141)	2	16.45	1	True	[(14.8254, 21.6875), 'last']
54	(19, 147)	2	13.39	1	True	[(10.3916, 21.6875), 'last']
55	(19, 148)	2	13.67	1	True	[(10.595, 21.6875), 'last']
56	(20, 123)	2	19.15	1	True	[(16.3671, 21.6875), 'last']
57	(20, 131)	2	13.86	1	True	[(9.8094, 21.6875), 'last']
58	(20, 134)	2	18.54	1	True	[(14.4018, 21.6875), 'last']
59	(20, 137)	2	19.18	1	True	[(14.2725, 21.6875), 'last']
60	(20, 138)	2	15.92	1	True	[(11.2013, 21.6875), 'last']
61	(21, 125)	2	15.25	1	True	[(11.4396, 21.6875), 'last']
62	(21, 134)	2	18.45	1	True	[(13.9009, 21.6875), 'last']
63	(21, 138)	2	16.12	1	True	[(10.4435, 21.6875), 'last']
64	(22, 125)	2	16.83	1	True	[(12.6512, 21.6875), 'last']
65	(22, 133)	2	15.82	1	True	[(10.3244, 21.6875), 'last']
66	(22, 134)	2	18.68	1	True	[(13.8555, 21.6875), 'last']
67	(22, 137)	2	20.01	1	True	[(14.2396, 21.6875), 'last']
68	(23, 131)	2	15.07	1	True	[(11.3009, 21.6875), 'last']
69	(23, 138)	2	16.97	1	True	[(12.7105, 21.6875), 'last']
70	(24, 130)	2	17.99	1	True	[(13.9457, 21.6875), 'last']
71	(24, 132)	2	18.49	1	True	[(15.4614, 21.6875), 'last']
72	(25, 130)	2	16.34	1	True	[(11.4148, 21.6875), 'last']
73	(26, 132)	2	17.95	1	True	[(14.7604, 21.6875), 'last']
74	(27, 125)	2	17.98	1	True	[(14.7706, 21.6875), 'last']
75	(27, 129)	2	12.44	1	True	[(8.8, 21.6875), 'last']
76	(27, 130)	2	12.87	1	True	[(7.8867, 21.6875), 'last']
77	(27, 132)	2	16.47	1	True	[(12.6884, 21.6875), 'last']
78	(28, 126)	2	13.29	1	True	[(9.6668, 21.6875), 'last']
79	(28, 133)	2	16.01	1	True	[(12.0433, 21.6875), 'last']
80	(28, 137)	2	20.47	1	True	[(16.2533, 21.6875), 'last']
81	(28, 138)	2	17.0	1	True	[(12.4149, 21.6875), 'last']
82	(28, 148)	2	14.4	1	True	[(12.3338, 21.6875), 'last']
83	(28, 159)	2	19.43	1	True	[(16.747, 21.6875), 'last']
84	(29, 125)	2	16.47	1	True	[(14.065, 21.6875), 'last']
85	(29, 129)	2	13.93	1	True	[(11.2457, 21.6875), 'last']
86	(29, 130)	2	12.18	1	True	[(7.8294, 21.6875), 'last']
87	(29, 131)	2	15.49	1	True	[(12.0513, 21.6875), 'last']
88	(30, 122)	2	18.8	1	True	[(16.4015, 21.6875), 'last']
89	(30, 124)	2	16.04	1	True	[(13.4246, 21.6875), 'last']
90	(30, 128)	2	13.16	1	True	[(10.2702, 21.6875), 'last']
91	(30, 133)	2	15.48	1	True	[(12.573, 21.6875), 'last']
92	(30, 138)	2	17.33	1	True	[(13.9512, 21.6875), 'last']
93	(30, 146)	2	16.39	1	True	[(14.6587, 21.6875), 'last']
94	(30, 148)	2	16.91	1	True	[(15.2781, 21.6875), 'last']
95	(30, 153)	2	16.94	1	True	[(14.8675, 21.6875), 'last']
96	(30, 154)	2	15.92	1	True	[(13.5768, 21.6875), 'last']
97	(30, 155)	2	17.2	1	True	[(14.5341, 21.6875), 'last']
98	(30, 160)	2	19.96	1	True	[(17.9295, 21.6875), 'last']
99	(31, 125)	2	14.84	1	True	[(12.4486, 21.6875), 'last']
100	(31, 126)	2	17.74	1	True	[(15.8619, 21.6875), 'last']
101	(31, 127)	2	14.99	1	True	[(12.2339, 21.6875), 'last']
102	(32, 133)	2	17.08	1	True	[(14.5592, 21.6875), 'last']
103	(32, 134)	2	18.1	1	True	[(15.1708, 21.6875), 'last']
104	(32, 153)	2	17.42	1	True	[(15.2928, 21.6875), 'last']
105	(33, 121)	2	19.73	1	True	[(16.5427, 21.6875), 'last']
106	(33, 122)	2	18.21	1	True	[(14.824, 21.6875), 'last']
107	(33, 138)	2	17.95	1	True	[(13.702, 21.6875), 'last']
108	(33, 140)	2	18.49	1	True	[(16.3099, 21.6875), 'last']
109	(33, 146)	2	14.69	1	True	[(12.0167, 21.6875), 'last']
110	(33, 148)	2	15.99	1	True	[(13.6636, 21.6875), 'last']
111	(33, 149)	2	16.29	1	True	[(13.8882, 21.6875), 'last']
112	(33, 151)	2	15.91	1	True	[(13.6231, 21.6875), 'last']
113	(33, 152)	2	17.97	1	True	[(15.5821, 21.6875), 'last']
114	(33, 153)	2	14.97	1	True	[(12.2218, 21.6875), 'last']
115	(33, 154)	2	13.23	1	True	[(9.4297, 21.6875), 'last']
116	(33, 160)	2	18.74	1	True	[(15.33, 21.6875), 'last']
117	(34, 123)	2	18.27	1	True	[(14.9518, 21.6875), 'last']
118	(34, 125)	2	13.87	1	True	[(10.2767, 21.6875), 'last']
119	(34, 126)	2	15.46	1	True	[(12.3355, 21.6875), 'last']
120	(34, 127)	2	11.97	1	True	[(8.4093, 21.6875), 'last']
121	(34, 128)	2	13.34	1	True	[(9.7103, 21.6875), 'last']
122	(34, 131)	2	15.42	1	True	[(11.5125, 21.6875), 'last']
123	(34, 154)	2	17.02	1	True	[(14.7863, 21.6875), 'last']
124	(34, 155)	2	19.13	1	True	[(16.4509, 21.6875), 'last']
125	(34, 157)	2	15.36	1	True	[(12.3674, 21.6875), 'last']
126	(35, 124)	2	18.41	1	True	[(16.8791, 21.6875), 'last']
127	(35, 126)	2	16.53	1	True	[(14.0132, 21.6875), 'last']
128	(35, 127)	2	11.97	1	True	[(8.4237, 21.6875), 'last']
129	(35, 128)	2	15.18	1	True	[(11.6257, 21.6875), 'last']
130	(35, 129)	2	15.71	1	True	[(13.2626, 21.6875), 'last']
131	(35, 131)	2	17.07	1	True	[(14.2008, 21.6875), 'last']
132	(35, 154)	2	15.58	1	True	[(13.0458, 21.6875), 'last']
133	(35, 162)	2	19.72	1	True	[(17.5732, 21.6875), 'last']
134	(36, 121)	2	17.99	1	True	[(14.1982, 21.6875), 'last']
135	(36, 122)	2	17.3	1	True	[(13.5031, 21.6875), 'last']
136	(36, 134)	2	18.2	1	True	[(14.4834, 21.6875), 'last']
137	(36, 144)	2	18.81	1	True	[(17.0226, 21.6875), 'last']
138	(36, 146)	2	15.86	1	True	[(12.9511, 21.6875), 'last']
139	(36, 148)	2	18.88	1	True	[(16.3415, 21.6875), 'last']
140	(36, 149)	2	17.74	1	True	[(14.7339, 21.6875), 'last']
141	(36, 151)	2	15.84	1	True	[(13.1992, 21.6875), 'last']
142	(36, 152)	2	16.36	1	True	[(13.5749, 21.6875), 'last']
143	(36, 156)	2	7.53	1	True	[(5.9625, 9.5125), (9.5125, 19.8231)]
144	(36, 161)	2	19.67	1	True	[(16.5841, 21.6875), 'last']
145	(36, 162)	2	18.93	1	True	[(15.8376, 21.6875), 'last']
146	(36, 165)	2	20.19	1	True	[(17.3585, 21.6875), 'last']
147	(37, 120)	2	19.8	1	True	[(16.3025, 21.6875), 'last']
148	(37, 123)	2	17.59	1	True	[(13.5734, 21.6875), 'last']
149	(37, 124)	2	17.23	1	True	[(14.0409, 21.6875), 'last']
150	(37, 126)	2	12.56	1	True	[(7.7659, 21.6875), 'last']
151	(37, 146)	2	16.1	1	True	[(13.1028, 21.6875), 'last']
152	(37, 148)	2	17.87	1	True	[(14.7992, 21.6875), 'last']
153	(37, 149)	2	16.4	1	True	[(13.1032, 21.6875), 'last']
154	(37, 151)	2	15.37	1	True	[(12.4791, 21.6875), 'last']
155	(37, 153)	2	16.38	1	True	[(13.4799, 21.6875), 'last']
156	(37, 154)	2	13.32	1	True	[(9.1901, 21.6875), 'last']
157	(37, 155)	2	16.55	1	True	[(12.9012, 21.6875), 'last']
158	(37, 157)	2	13.17	1	True	[(9.6187, 21.6875), 'last']
159	(37, 159)	2	16.67	1	True	[(13.0895, 21.6875), 'last']
160	(38, 125)	2	15.84	1	True	[(13.0755, 21.6875), 'last']
161	(38, 126)	2	17.37	1	True	[(14.6256, 21.6875), 'last']
162	(38, 127)	2	12.24	1	True	[(8.1456, 21.6875), 'last']
163	(38, 128)	2	14.11	1	True	[(9.6145, 21.6875), 'last']
164	(38, 129)	2	15.81	1	True	[(12.5073, 21.6875), 'last']
165	(38, 131)	2	18.64	1	True	[(15.1477, 21.6875), 'last']
166	(38, 132)	2	18.43	1	True	[(15.817, 21.6875), 'last']
167	(38, 154)	2	16.82	1	True	[(14.363, 21.6875), 'last']
168	(38, 155)	2	19.28	1	True	[(17.1599, 21.6875), 'last']
169	(38, 157)	2	13.94	1	True	[(10.2375, 21.6875), 'last']
170	(38, 159)	2	18.54	1	True	[(15.8855, 21.6875), 'last']
171	(39, 120)	2	18.85	1	True	[(15.6869, 21.6875), 'last']
172	(39, 123)	2	18.09	1	True	[(14.6894, 21.6875), 'last']
173	(39, 124)	2	18.51	1	True	[(16.0904, 21.6875), 'last']
174	(39, 126)	2	16.73	1	True	[(12.4127, 21.6875), 'last']
175	(39, 128)	2	14.4	1	True	[(8.6505, 21.6875), 'last']
176	(39, 129)	2	16.76	1	True	[(12.4682, 21.6875), 'last']
177	(39, 131)	2	18.63	1	True	[(14.8593, 21.6875), 'last']
178	(39, 132)	2	17.53	1	True	[(14.1386, 21.6875), 'last']
179	(39, 153)	2	18.55	1	True	[(15.8753, 21.6875), 'last']
180	(39, 154)	2	13.8	1	True	[(9.9133, 21.6875), 'last']
181	(39, 155)	2	15.51	1	True	[(11.954, 21.6875), 'last']
182	(39, 160)	2	16.93	1	True	[(13.2707, 21.6875), 'last']
183	(39, 164)	2	18.99	1	True	[(15.4885, 21.6875), 'last']
184	(40, 120)	2	20.02	1	True	[(16.7769, 21.6875), 'last']
185	(40, 123)	2	17.89	1	True	[(13.9404, 21.6875), 'last']
186	(40, 124)	2	16.7	1	True	[(13.5192, 21.6875), 'last']
187	(40, 131)	2	16.35	1	True	[(10.8548, 21.6875), 'last']
188	(40, 133)	2	19.42	1	True	[(15.6305, 21.6875), 'last']
189	(40, 146)	2	16.83	1	True	[(12.2356, 21.6875), 'last']
190	(40, 149)	2	17.43	1	True	[(12.1899, 21.6875), 'last']
191	(40, 151)	2	14.96	1	True	[(9.9887, 21.6875), 'last']
192	(40, 152)	2	15.31	1	True	[(11.0058, 21.6875), 'last']
193	(40, 153)	2	15.6	1	True	[(11.9039, 21.6875), 'last']
194	(40, 154)	2	11.11	1	True	[(7.0258, 20.7765), 'last']
195	(40, 155)	2	14.42	1	True	[(10.7575, 21.6875), 'last']
196	(40, 157)	2	10.16	1	True	[(6.3782, 20.6579), 'last']
197	(40, 160)	2	18.43	1	True	[(15.4727, 21.6875), 'last']
198	(41, 126)	2	16.15	1	True	[(13.0313, 21.6875), 'last']
199	(41, 127)	2	10.99	1	True	[(6.8619, 21.6875), 'last']
200	(41, 129)	2	14.81	1	True	[(10.6815, 21.6875), 'last']
201	(41, 131)	2	18.43	1	True	[(14.7728, 21.6875), 'last']
202	(41, 154)	2	15.59	1	True	[(12.9642, 21.6875), 'last']
203	(41, 156)	2	16.32	1	True	[(13.1482, 21.2774), 'last']
204	(41, 157)	2	15.19	1	True	[(12.0687, 21.6875), 'last']
205	(41, 158)	2	17.77	1	True	[(14.4156, 21.6875), 'last']
206	(42, 125)	2	18.71	1	True	[(15.9525, 21.6875), 'last']
207	(42, 128)	2	15.68	1	True	[(10.9514, 21.6875), 'last']
208	(42, 129)	2	18.93	1	True	[(14.277, 21.6875), 'last']
209	(42, 130)	2	17.59	1	True	[(13.5257, 21.6875), 'last']
210	(42, 157)	2	14.72	1	True	[(11.5464, 21.6875), 'last']
211	(42, 158)	2	17.29	1	True	[(14.2063, 21.6875), 'last']
212	(43, 128)	2	15.45	1	True	[(12.4582, 21.6875), 'last']
213	(43, 130)	2	16.48	1	True	[(14.1544, 21.6875), 'last']
214	(43, 156)	2	18.2	1	True	[(15.4137, 21.6875), 'last']
215	(43, 157)	2	16.93	1	True	[(14.905, 21.6875), 'last']
216	(43, 158)	2	18.37	1	True	[(15.0305, 21.6875), 'last']
217	(45, 130)	2	19.05	1	True	[(15.4186, 21.6875), 'last']
218	(45, 156)	2	20.62	1	True	[(15.1173, 21.6875), 'last']
219	(45, 157)	2	19.62	1	True	[(14.8318, 21.6875), 'last']
220	(45, 158)	2	19.72	1	True	[(13.8574, 21.6875), 'last']
221	(46, 66)	2	8.68	1	True	[(6.9726, 12.4125), (12.4125, 17.6832)]
222	(46, 127)	2	15.53	1	True	[(10.9129, 21.6875), 'last']
223	(46, 130)	2	16.81	1	True	[(13.5893, 21.6875), 'last']
224	(46, 154)	2	19.55	1	True	[(15.7983, 21.6875), 'last']
225	(46, 157)	2	14.97	1	True	[(10.024, 21.6875), 'last']
226	(46, 159)	2	19.72	1	True	[(16.4904, 21.6875), 'last']
227	(47, 127)	2	15.62	1	True	[(14.5263, 21.6875), 'last']
228	(47, 156)	2	16.94	1	True	[(15.8419, 21.6875), 'last']
229	(47, 157)	2	14.14	1	True	[(11.6942, 21.6875), 'last']
230	(47, 158)	2	15.71	1	True	[(13.8193, 21.6875), 'last']
231	(48, 156)	2	18.19	1	True	[(16.2739, 21.6875), 'last']
232	(48, 157)	2	15.38	1	True	[(13.3272, 21.6875), 'last']
233	(48, 163)	2	18.42	1	True	[(16.2662, 21.6875), 'last']
234	(48, 166)	2	18.82	1	True	[(16.7582, 21.6875), 'last']
235	(49, 120)	2	18.82	1	True	[(17.271, 21.6875), 'last']
236	(49, 125)	2	16.81	1	True	[(14.5604, 21.6875), 'last']
237	(49, 127)	2	14.97	1	True	[(11.7055, 21.6875), 'last']
238	(49, 130)	2	16.32	1	True	[(13.8885, 21.6875), 'last']
239	(49, 154)	2	17.8	1	True	[(16.0197, 21.6875), 'last']
240	(49, 155)	2	18.35	1	True	[(16.4744, 21.6875), 'last']
241	(49, 159)	2	15.99	1	True	[(13.8279, 21.6875), 'last']
242	(49, 160)	2	17.5	1	True	[(15.3932, 21.6875), 'last']
243	(49, 162)	2	19.09	1	True	[(17.4362, 21.6875), 'last']
244	(49, 164)	2	17.97	1	True	[(16.0859, 21.6875), 'last']
245	(49, 169)	2	18.98	1	True	[(17.7399, 21.6875), 'last']
246	(50, 120)	2	19.35	1	True	[(17.2969, 21.6875), 'last']
247	(50, 123)	2	19.68	1	True	[(17.1001, 21.6875), 'last']
248	(50, 125)	2	17.13	1	True	[(14.0197, 21.6875), 'last']
249	(50, 130)	2	17.9	1	True	[(14.1369, 21.6875), 'last']
250	(50, 154)	2	16.1	1	True	[(12.9946, 21.6875), 'last']
251	(50, 155)	2	16.57	1	True	[(13.8082, 21.6875), 'last']
252	(50, 160)	2	15.7	1	True	[(12.4988, 21.6875), 'last']
253	(50, 162)	2	17.6	1	True	[(15.1966, 21.6875), 'last']
254	(50, 164)	2	18.23	1	True	[(15.8026, 21.6875), 'last']
255	(51, 155)	2	18.59	1	True	[(16.2414, 21.6875), 'last']
256	(51, 159)	2	16.31	1	True	[(14.4489, 21.6875), 'last']
257	(51, 160)	2	15.1	1	True	[(11.7135, 21.6875), 'last']
258	(51, 162)	2	15.32	1	True	[(12.6469, 21.6875), 'last']
259	(51, 164)	2	17.34	1	True	[(15.3545, 21.6875), 'last']
260	(51, 165)	2	17.91	1	True	[(16.5429, 21.6875), 'last']
261	(51, 169)	2	18.01	1	True	[(16.6616, 21.6875), 'last']
262	(52, 120)	2	17.71	1	True	[(15.847, 21.6875), 'last']
263	(52, 125)	2	19.06	1	True	[(17.299, 21.6875), 'last']
264	(52, 155)	2	18.86	1	True	[(16.8402, 21.6875), 'last']
265	(52, 161)	2	18.72	1	True	[(16.736, 21.6875), 'last']
266	(52, 162)	2	15.27	1	True	[(13.0936, 20.3282), 'last']
267	(53, 116)	2	17.15	1	True	[(14.7287, 21.6875), 'last']
268	(53, 117)	2	17.99	1	True	[(15.7567, 21.6875), 'last']
269	(53, 119)	2	18.28	1	True	[(15.8658, 21.6875), 'last']
270	(53, 121)	2	16.99	1	True	[(13.8873, 21.6875), 'last']
271	(53, 122)	2	18.19	1	True	[(16.0806, 21.6875), 'last']
272	(53, 123)	2	14.96	1	True	[(12.3221, 21.2435), 'last']
273	(53, 124)	2	17.43	1	True	[(15.1607, 21.6875), 'last']
274	(53, 126)	2	18.28	1	True	[(15.5005, 21.6875), 'last']
275	(53, 128)	2	18.09	1	True	[(14.7528, 21.6875), 'last']
276	(53, 132)	2	16.06	1	True	[(13.5829, 21.6875), 'last']
277	(53, 153)	2	19.12	1	True	[(16.9102, 21.6875), 'last']
278	(53, 176)	2	19.53	1	True	[(18.1538, 21.6875), 'last']
279	(54, 116)	2	18.14	1	True	[(16.6145, 21.6875), 'last']
280	(54, 117)	2	17.44	1	True	[(15.5735, 21.6875), 'last']
281	(54, 120)	2	14.37	1	True	[(12.1971, 20.7048), 'last']
282	(54, 121)	2	15.87	1	True	[(12.6639, 21.6875), 'last']
283	(54, 122)	2	17.76	1	True	[(15.4472, 21.6875), 'last']
284	(54, 123)	2	15.74	1	True	[(12.8074, 21.6875), 'last']
285	(54, 124)	2	17.63	1	True	[(15.0301, 21.6875), 'last']
286	(54, 125)	2	15.45	1	True	[(11.4021, 21.6875), 'last']
287	(54, 127)	2	15.03	1	True	[(10.0169, 21.6875), 'last']
288	(54, 130)	2	17.88	1	True	[(14.2753, 21.6875), 'last']
289	(54, 132)	2	18.35	1	True	[(15.7392, 21.6875), 'last']
290	(54, 154)	2	14.41	1	True	[(10.7102, 21.6875), 'last']
291	(54, 161)	2	14.12	1	True	[(11.6515, 20.901), 'last']
292	(54, 164)	2	12.45	1	True	[(10.4942, 17.8189), 'last']
293	(54, 168)	2	16.1	1	True	[(14.4284, 20.8667), 'last']
294	(55, 113)	2	19.89	1	True	[(17.2906, 21.6875), 'last']
295	(55, 116)	2	17.61	1	True	[(15.7838, 21.6875), 'last']
296	(55, 117)	2	17.31	1	True	[(15.1838, 21.6875), 'last']
297	(55, 120)	2	15.62	1	True	[(12.9849, 20.6371), 'last']
298	(55, 121)	2	17.67	1	True	[(14.1334, 21.6875), 'last']
299	(55, 123)	2	18.47	1	True	[(15.7919, 21.6875), 'last']
300	(55, 125)	2	19.42	1	True	[(16.28, 21.6875), 'last']
301	(55, 154)	2	19.36	1	True	[(16.047, 21.6875), 'last']
302	(55, 155)	2	17.03	1	True	[(13.5886, 21.6875), 'last']
303	(55, 161)	2	14.22	1	True	[(11.8928, 19.4069), 'last']
304	(56, 109)	2	19.49	1	True	[(17.0434, 21.6875), 'last']
305	(56, 111)	2	18.41	1	True	[(15.9336, 21.6875), 'last']
306	(56, 115)	2	18.73	1	True	[(17.3201, 21.6875), 'last']
307	(56, 118)	2	18.03	1	True	[(16.1443, 21.6875), 'last']
308	(56, 119)	2	16.22	1	True	[(13.9857, 20.0389), 'last']
309	(56, 120)	2	11.77	1	True	[(9.6873, 20.125), 'last']
310	(56, 122)	2	17.38	1	True	[(14.0466, 21.6656), 'last']
311	(56, 124)	2	19.04	1	True	[(15.5251, 21.6875), 'last']
312	(56, 125)	2	16.89	1	True	[(12.2263, 21.6875), 'last']
313	(56, 127)	2	18.35	1	True	[(13.5507, 21.6875), 'last']
314	(56, 132)	2	17.95	1	True	[(14.5988, 21.6875), 'last']
315	(56, 154)	2	18.07	1	True	[(13.9575, 21.6875), 'last']
316	(56, 155)	2	15.37	1	True	[(10.9647, 19.3705), 'last']
317	(56, 163)	3	5.05	1	True	[(3.163, 8.3125), (8.3125, 20.125), 'last']
318	(56, 164)	2	8.41	1	True	[(7.066, 20.125), 'last']
319	(56, 165)	3	9.09	1	True	[(8.5551, 13.2125), (13.2125, 20.125), 'last']
320	(56, 168)	3	9.72	1	True	[(8.9791, 13.5125), (13.5125, 20.125), 'last']
321	(57, 113)	2	18.58	1	True	[(15.7517, 21.6437), 'last']
322	(57, 116)	2	17.07	1	True	[(15.1851, 20.7366), 'last']
323	(57, 117)	2	18.14	1	True	[(15.3919, 21.5288), 'last']
324	(57, 119)	2	20.48	1	True	[(17.8285, 21.6875), 'last']
325	(57, 120)	2	16.29	1	True	[(13.2357, 20.2542), 'last']
326	(57, 121)	2	19.58	1	True	[(15.3481, 21.6875), 'last']
327	(57, 123)	2	19.49	1	True	[(16.3927, 21.6875), 'last']
328	(57, 155)	2	19.67	1	True	[(15.9699, 21.6875), 'last']
329	(57, 161)	2	16.38	1	True	[(13.6787, 19.9635), 'last']
330	(57, 164)	2	12.88	1	True	[(11.2512, 20.125), 'last']
331	(57, 166)	2	7.11	1	True	[(6.1125, 13.9125), 'last']
332	(58, 87)	2	11.19	1	True	[(10.1402, 13.5125), (13.5125, 20.125)]
333	(58, 109)	2	18.36	1	True	[(15.7963, 21.6875), 'last']
334	(58, 111)	2	19.25	1	True	[(16.8049, 21.6875), 'last']
335	(58, 113)	2	17.79	1	True	[(15.1103, 21.447), 'last']
336	(58, 116)	2	16.5	1	True	[(14.0606, 19.9591), 'last']
337	(58, 117)	2	19.11	1	True	[(15.9768, 21.6875), 'last']
338	(58, 119)	2	19.86	1	True	[(17.1488, 21.6875), 'last']
339	(58, 120)	2	16.47	1	True	[(13.2909, 20.0935), 'last']
340	(58, 123)	2	19.37	1	True	[(16.2846, 21.6875), 'last']
341	(58, 157)	2	15.86	1	True	[(11.3089, 21.0646), 'last']
342	(58, 159)	2	16.4	1	True	[(12.2537, 21.1053), 'last']
343	(58, 160)	2	17.11	1	True	[(13.9538, 20.6187), 'last']
344	(58, 161)	2	18.88	1	True	[(16.3962, 21.6875), 'last']
345	(58, 169)	2	10.53	1	True	[(9.6125, 18.1125), 'last']
346	(58, 178)	2	12.67	1	True	[(11.9641, 15.6125), (15.6125, 20.125)]
347	(59, 120)	2	18.32	1	True	[(16.2774, 21.6875), 'last']
348	(59, 157)	2	14.03	1	True	[(11.0296, 21.6875), 'last']
349	(59, 159)	2	16.75	1	True	[(14.2662, 21.6875), 'last']
350	(59, 160)	2	18.03	1	True	[(15.6845, 21.6875), 'last']
351	(59, 162)	2	18.53	1	True	[(16.6754, 21.6875), 'last']
352	(59, 165)	2	18.26	1	True	[(16.7926, 21.6875), 'last']
353	(60, 168)	2	20.03	1	True	[(17.9038, 21.6875), 'last']
354	(63, 158)	2	16.5	1	True	[(14.1032, 21.6875), 'last']
355	(64, 156)	2	17.47	1	True	[(15.5678, 21.6875), 'last']
356	(64, 157)	2	17.94	1	True	[(16.6134, 21.6875), 'last']
357	(67, 156)	2	18.18	1	True	[(16.1256, 21.6875), 'last']
358	(71, 130)	2	14.55	1	True	[(11.8562, 21.6875), 'last']
359	(82, 129)	2	14.54	1	True	[(12.1864, 21.6875), 'last']
360	(82, 131)	2	14.66	1	True	[(11.1067, 21.6875), 'last']
361	(83, 132)	2	16.53	1	True	[(14.2934, 21.6875), 'last']
362	(84, 124)	2	17.83	1	True	[(15.4468, 21.6875), 'last']
363	(84, 126)	2	15.39	1	True	[(13.1171, 21.6875), 'last']
364	(84, 127)	2	15.47	1	True	[(12.3547, 21.6875), 'last']
365	(84, 133)	2	16.37	1	True	[(13.6237, 21.6875), 'last']
366	(84, 138)	2	16.67	1	True	[(13.0099, 21.6875), 'last']
367	(84, 155)	2	19.65	1	True	[(17.198, 21.6875), 'last']
368	(84, 157)	2	19.02	1	True	[(16.4056, 21.6875), 'last']
369	(85, 131)	2	16.22	1	True	[(13.9883, 21.6875), 'last']
370	(86, 130)	2	15.49	1	True	[(13.2754, 21.6875), 'last']
371	(86, 132)	2	16.71	1	True	[(14.7913, 21.6875), 'last']
372	(86, 156)	2	17.61	1	True	[(15.2791, 21.6875), 'last']
373	(87, 158)	2	19.49	1	True	[(17.319, 21.6875), 'last']
374	(107, 137)	2	19.61	1	True	[(16.59, 21.6875), 'last']
375	(107, 138)	2	18.5	1	True	[(16.6707, 21.6875), 'last']
376	(130, 206)	2	17.78	1	True	[(14.1185, 21.6875), 'last']
377	(131, 209)	2	17.56	1	True	[(14.8975, 21.6875), 'last']
378	(132, 207)	2	19.15	1	True	[(15.8887, 21.6875), 'last']
379	(132, 208)	2	18.62	1	True	[(16.282, 21.6875), 'last']
380	(137, 210)	2	19.76	1	True	[(16.6567, 21.6875), 'last']
381	(138, 210)	2	17.27	1	True	[(15.5208, 21.6875), 'last']
382	(139, 206)	2	16.21	1	True	[(13.461, 21.6875), 'last']
383	(140, 203)	2	15.52	1	True	[(13.4069, 21.6875), 'last']
384	(141, 201)	2	17.42	1	True	[(14.5071, 21.6875), 'last']
385	(141, 203)	2	14.87	1	True	[(13.1855, 21.6875), 'last']
386	(147, 201)	2	17.97	1	True	[(14.2124, 21.6875), 'last']
387	(147, 203)	2	15.03	1	True	[(12.0526, 21.6875), 'last']
388	(148, 206)	2	17.56	1	True	[(15.0522, 21.6875), 'last']
